# Bone Marrow Adipokine Mediates Hematopoietic Regeneration and Stem Cell Fitness

**DOI:** 10.1101/2025.08.28.672647

**Authors:** Parash Prasad, Angelo D’Alessandro, Abhishek K. Singh, Yi Zheng, John Manis, Li Chai, Mohd Kamran, Mark Soliman, Ashley M. Wellendorf, Leo Mejia, Hongbo R. Luo, Sean R Stowell, Shin-Young Park, Martin J. Aryee, Mercedes Ricote, Nathan Salomonis, Jose A. Cancelas

**Affiliations:** Depts. of Medical Oncology, Dana-Farber Cancer Institute, Harvard Medical School, Boston, MA; Department of Biochemistry and Molecular Genetics, University of Colorado-Anschutz, Denver, CO; Division of Experimental Hematology and Cancer Biology, Cincinnati Children’s Hospital Medical Center, Cincinnati, OH; Department of Pediatrics, University of Cincinnati College of Medicine, Cincinnati, OH; Department of Pathology, Boston Children’s Hospital, Harvard Medical School, Boston, MA; Department of Pathology, Mass General Brigham, Harvard Medical School, Boston, MA; Department of Statistics, Dana-Farber Cancer Institute, Harvard Medical School, Boston, MA; Department of Immunology and Oncology, Centro Nacional de Biotecnología (CNB), Consejo Superior de Investigaciones Cientificas (CSIC), Madrid, Spain; Division of Biomedical Informatics, Cincinnati Children’s Hospital Medical Center, Cincinnati, OH

**Keywords:** Hematopoietic stem cells, bone marrow adipocytes, Resistin, NF-kB

## Abstract

Bone marrow (BM) hematopoietic stem cells (HSCs) are exquisitely sensitive to cues from the BM microenvironment (ME), which is critical for their engraftment and regeneration following myeloablative stress. Retinoic acid signaling, acting on both HSCs and niche cells, has emerged as a central regulator of this process. Among ME components, BM adipocytes (BMAs), which can comprise up to 45% of BM volume and expand dramatically during the pancytopenic phase after myeloablation, play a previously underappreciated role in hematopoietic recovery. Here, we identify retinoid X receptor (RXR) signaling in BMAs as a key regulator of the adipokine Resistin, which promotes HSC self-renewal and functional fitness by activating NF-κB signaling. Conditional loss of RXR in adiponectin-expressing cells suppressed Resistin production, resulting in reduced NF-κB activity in HSCs, impaired self-renewal, and defective multilineage hematopoietic regeneration. Functionally, in vivo Resistin neutralization impaired hematopoietic reconstitution, whereas supplementation with either monomeric or dimeric Resistin enhanced HSC self-renewal and long-term lympho-hematopoietic reconstitution in an NF-κB–dependent manner. Together, these findings establish BMA-derived Resistin as an RXR-dependent, critical extrinsic regulator of HSC self-renewal and regenerative hematopoiesis, underscoring its essential role in lympho-myeloid reconstitution after myeloablation.

**Disclosures**: The authors declare no relevant conflicts of interest.
