## Supplemental Table 5 for "Bone Marrow Adipokine Mediates Hematopoietic Regeneration and Stem Cell Fitness"

### Sheet: Reagents
Antibody	Company	Clone	Catalogue number
Biotin-conjugated CD45R/B220	BD Pharmingen	RA3-6B2	559971
Biotin-conjugated Ly-6G	BD Pharmingen	RB6-8C5	559971
Biotin-conjugated CD11b	BD Pharmingen	M1/70	559971
Biotin-conjugated TER119	BD Pharmingen	TER-119	559971
Biotin-conjugated CD3ε	BD Pharmingen	145-2C11	559971
Sca-1 (Ly-6A/E )-PE-Cy7	BD Biosciences	D7	558162
c-kit (CD117)-APC	BD Biosciences	2B8	553356
CD34	BD Biosciences	RAM34	553733
CD16/CD32-PE	BD Biosciences	2.4G2	553145
FC blocker	BD Pharmingen	2.4G2	553142
CD150-FITC	INVITROGEN	mShad150	11-1502-82
CD150-BV605	BioLegend	TC15-12F12.2	115927
CD135-PE	BD Biosciences	A2F10.1	553842
CD48-PerCP/Cy5.5	BioLegend	HM48-1	103422
CD48-eFluor450	INVITROGEN	HM48-1	48-0481-82
CD127-eFluor450	INVITROGEN	A7R34	48-1271-82
CD127-PerCP/Cy5.5	INVITROGEN	A7R34	45-1271-82
CD45.1-PE	BD Biosciences	A20	553776
CD45.1-Pacific Blue	BioLegend	A20	110722
CD45.2-APC	BD Biosciences	104	558702
CD45.2-BV650	BD Biosciences	104	740490
CD45.2-AF700	BD Biosciences	104	560693
CD3ε-PerCP/Cy5.5	BD Biosciences	145-2C11	551163
CD3ε-PE-Cy7	BD Biosciences	145-2C11	552774
CD11b-APC	BD Biosciences	M1/70	553312
CD45R/B220-APC-Cy7	BD Biosciences	RA3-6B2	552094
CD45R/B220-FITC	BD Pharmingen	RA3-6B2	553088
cMyc	Cell Signaling Technology		13987
Resistin (Neutralizing antibody)	EMD Millipore		AB3708
Perilipin1	INVITROGEN		PA5-18694
anti-goat AF647	INVITROGEN		A-31573
Other fluorescent labels/Reagents
Streptavidin APC-Cy7	BD Biosciences		554063
DAPI	INVITROGEN		62248
Bodipy	INVITROGEN		D3922
Chemicals and recombinant proteins
BD Pharm Lyse lysing buffer	BD bioscience		555899
RetroNectin	TAKARA BIO INC		T100B
Mouse SCF Recombinant Protein	ProspecBio		CYT275
Mouse TPO Recombinant Protein	ProspecBio		CYT-346
MethoCult GF M3434	Stem cell technologies		M3434
5-Fluorouracil	Fresenius Kabi		101710
Tissue-Tek OCT Compound	Sakura Finetek		4583
Prolong Diamond antifade mounting medium	INVITROGEN		P36961
Recombinant IL 3	ProspecBio		CYT-417
Recombinant G-CSF	Sigma		G8160
Recombinant Erythropoietin	Sigma		E5546
X-VIVO 15	LONZA		02-053Q
Commercial assays and kits
Lineage Cell Depletion kit, mouse	Miltenyi Biotec		130-090-858
CD45 MicroBeads	Miltenyi Biotec		130-052-301
Adipokine array proteome profiler	R&D Systems		ARY013
MesenCult Expansion Kit	Stemcell technologies		5513
MesenCult Adipogenic Differentiation Kit	Stemcell technologies		5507
4-OH Tamoxifen	Stemcell technologies		74052
Resistin ELISA	ABCAM		ab205574
BD Fix-Perm solution	BD bioscience		51-2090KZ
Perm/Wash buffer	BD bioscience		51-2091KZ
Taqman Primers
Resistin_Mouse	INVITROGEN		Mm00445641_m1
Retinoid X receptor alpha	INVITROGEN		Mm00441185_m1
Retinoid X receptor beta	INVITROGEN		Mm00441193_m1
Retinoid X receptor gamma	INVITROGEN		Mm00436411_m1
Gapdh	INVITROGEN		Mm99999915_g1
